# Context-aware sequence-to-function model of human gene regulation

**DOI:** 10.1101/2025.06.25.661447

**Authors:** Ekin Deniz Aksu, Martin Vingron

## Abstract

Sequence-to-function models have been very successful in predicting gene expression, chromatin accessibility, and epigenetic marks from DNA sequences alone. However, current state-of-the-art models have a fundamental limitation: they cannot extrapolate beyond the cell types and conditions included in their training dataset. Here, we introduce a new approach that is designed to overcome this limitation: Corgi, a new context-aware sequence-to-function model that accurately predicts genome-wide gene expression and epigenetic signals, even in previously unseen cell types. We designed an architecture that strives to emulate the cell: Corgi integrates DNA sequence and *trans*-regulator expression to predict the coverage of multiple assays including chromatin accessibility, histone modifications, and gene expression. We define *trans-*regulators as transcription factors, histone modifiers, transcriptional coactivators, and RNA binding proteins, which directly modulate chromatin states, gene expression, and mRNA decay. Trained on a diverse set of bulk and single cell human datasets, Corgi has robust predictive performance, approaching experimental-level accuracy in gene expression predictions in previously unseen cell types, while also setting a new state-of-the-art level for joint cross-sequence and cross-cell type epigenetic track prediction. Corgi can be used in practice to impute context-specific assays such as DNA accessibility and histone ChIP-seq, using only RNA-seq data.
