## Supplemental Table 1 for "Context-aware sequence-to-function model of human gene regulation"

tissue_id	tissue_name	dataset	cluster	split	total_tracks	has_rna	has_dnase_or_atac	histone_marks	ctcf	cage_rampage	wgbs
0	Homo sapiens A172	encode	18	training	3	1	1	0	0	1	0
1	Homo sapiens A375	encode	18	training	2	1	0	0	0	1	0
2	Homo sapiens A549	encode	39	training	10	1	1	5	1	1	1
3	Homo sapiens A549 treated with 100 nM dexamethasone (agonist) for 0.5 hours	encode	39	easytest	7	1	1	5	0	0	0
4	Homo sapiens A549 treated with 100 nM dexamethasone (agonist) for 1 hour	encode	39	training	10	1	1	8	0	0	0
5	Homo sapiens A549 treated with 100 nM dexamethasone (agonist) for 10 hours	encode	39	training	7	1	1	5	0	0	0
6	Homo sapiens A549 treated with 100 nM dexamethasone (agonist) for 12 hours	encode	39	training	7	1	1	5	0	0	0
7	Homo sapiens A549 treated with 100 nM dexamethasone (agonist) for 2 hours	encode	39	training	7	1	1	5	0	0	0
8	Homo sapiens A549 treated with 100 nM dexamethasone (agonist) for 3 hours	encode	39	training	7	1	1	5	0	0	0
9	Homo sapiens A549 treated with 100 nM dexamethasone (agonist) for 4 hours	encode	39	training	7	1	1	5	0	0	0
10	Homo sapiens A549 treated with 100 nM dexamethasone (agonist) for 5 hours	encode	39	training	7	1	1	5	0	0	0
11	Homo sapiens A549 treated with 100 nM dexamethasone (agonist) for 6 hours	encode	39	training	7	1	1	5	0	0	0
12	Homo sapiens A549 treated with 100 nM dexamethasone (agonist) for 7 hours	encode	39	training	7	1	1	5	0	0	0
13	Homo sapiens A549 treated with 100 nM dexamethasone (agonist) for 8 hours	encode	39	training	7	1	1	5	0	0	0
14	Homo sapiens A673	encode	5	training	9	1	1	6	1	0	0
15	Homo sapiens AG04450	encode	0	training	8	1	1	4	1	1	0
16	Homo sapiens B cell female adult (27 years) and female adult (43 years)	encode	8	training	13	1	1	9	1	1	0
17	Homo sapiens B cell male adult (21 years)	encode	34	validation	6	1	1	4	0	0	0
18	Homo sapiens B cell male adult (37 years)	encode	8	training	7	1	1	4	0	0	1
19	Homo sapiens BE2C	encode	0	training	8	1	1	5	1	0	0
20	Homo sapiens BJ	encode	0	training	7	1	1	3	1	1	0
21	Homo sapiens BLaER1	encode	30	training	9	1	0	8	0	0	0
22	Homo sapiens BLaER1 12 hours after the sample was treated with 100 nM 17��-estradiol, 10 ng/mL Interleukin-3, 10 ng/mL CSF1	encode	30	training	9	1	0	8	0	0	0
23	Homo sapiens BLaER1 120 hours after the sample was treated with 100 nM 17��-estradiol, 10 ng/mL Interleukin-3, 10 ng/mL CSF1	encode	30	training	9	1	0	8	0	0	0
24	Homo sapiens BLaER1 168 hours after the sample was treated with 100 nM 17��-estradiol, 10 ng/mL Interleukin-3, 10 ng/mL CSF1	encode	30	training	9	1	0	8	0	0	0
25	Homo sapiens BLaER1 18 hours after the sample was treated with 100 nM 17��-estradiol, 10 ng/mL Interleukin-3, 10 ng/mL CSF1	encode	30	easytest	9	1	0	8	0	0	0
26	Homo sapiens BLaER1 24 hours after the sample was treated with 100 nM 17��-estradiol, 10 ng/mL Interleukin-3, 10 ng/mL CSF1	encode	30	training	9	1	0	8	0	0	0
27	Homo sapiens BLaER1 3 hours after the sample was treated with 100 nM 17��-estradiol, 10 ng/mL Interleukin-3, 10 ng/mL CSF1	encode	30	training	9	1	0	8	0	0	0
28	Homo sapiens BLaER1 36 hours after the sample was treated with 100 nM 17��-estradiol, 10 ng/mL Interleukin-3, 10 ng/mL CSF1	encode	30	training	9	1	0	8	0	0	0
29	Homo sapiens BLaER1 48 hours after the sample was treated with 100 nM 17��-estradiol, 10 ng/mL Interleukin-3, 10 ng/mL CSF1	encode	30	training	9	1	0	8	0	0	0
30	Homo sapiens BLaER1 6 hours after the sample was treated with 100 nM 17��-estradiol, 10 ng/mL Interleukin-3, 10 ng/mL CSF1	encode	30	training	9	1	0	8	0	0	0
31	Homo sapiens BLaER1 72 hours after the sample was treated with 100 nM 17��-estradiol, 10 ng/mL Interleukin-3, 10 ng/mL CSF1	encode	30	training	9	1	0	8	0	0	0
32	Homo sapiens BLaER1 9 hours after the sample was treated with 100 nM 17��-estradiol, 10 ng/mL Interleukin-3, 10 ng/mL CSF1	encode	30	training	9	1	0	8	0	0	0
33	Homo sapiens CD14-positive monocyte female	encode	8	training	12	1	1	8	1	1	0
34	Homo sapiens CD14-positive monocyte male adult (21 years)	encode	8	training	9	1	1	6	0	0	1
35	Homo sapiens CD4-positive, CD25-positive, alpha-beta regulatory T cell	encode	8	training	7	1	0	6	0	0	0
36	Homo sapiens CD4-positive, alpha-beta T cell male adult (21 years)	encode	8	training	5	1	1	3	0	0	0
37	Homo sapiens CD4-positive, alpha-beta T cell male adult (37 years)	encode	8	training	5	1	1	3	0	0	0
38	Homo sapiens CD4-positive, alpha-beta memory T cell	encode	8	training	8	1	1	6	0	0	0
39	Homo sapiens CD8-positive, alpha-beta T cell male adult (21 years)	encode	34	validation	10	1	1	7	1	0	0
40	Homo sapiens CD8-positive, alpha-beta T cell male adult (37 years)	encode	8	training	5	1	1	3	0	0	0
41	Homo sapiens CD8-positive, alpha-beta memory T cell	encode	8	training	8	1	1	6	0	0	0
42	Homo sapiens Caco-2	encode	5	training	8	1	1	5	1	0	0
43	Homo sapiens Daoy	encode	18	training	3	1	1	0	0	1	0
44	Homo sapiens GM12878	encode	2	training	14	1	1	9	1	1	1
45	Homo sapiens GM23248	encode	29	training	13	1	1	9	0	1	1
46	Homo sapiens GM23338 originated from GM23248	encode	1	test	11	1	1	7	1	1	0
47	Homo sapiens H1	encode	1	test	14	1	1	9	1	1	1
48	Homo sapiens H4	encode	18	training	3	1	1	0	0	1	0
49	Homo sapiens H7	encode	1	test	6	1	1	3	0	1	0
50	Homo sapiens H9	encode	1	test	11	1	1	7	1	0	1
51	Homo sapiens HCT116	encode	0	training	12	1	1	9	1	0	0
52	Homo sapiens HT-29	encode	6	training	3	1	1	0	0	1	0
53	Homo sapiens HT1080	encode	18	training	3	1	1	0	0	1	0
54	Homo sapiens HUES64	encode	20	test	9	1	0	7	0	0	1
55	Homo sapiens HeLa-S3	encode	0	training	14	1	1	9	1	1	1
56	Homo sapiens HepG2	encode	16	training	14	1	1	9	1	1	1
57	Homo sapiens IMR-90	encode	38	training	14	1	1	9	1	1	1
58	Homo sapiens Jurkat, Clone E6-1	encode	0	training	3	1	1	1	0	0	0
59	Homo sapiens K562	encode	6	training	13	1	1	8	1	1	1
60	Homo sapiens Karpas-422	encode	37	validation	12	1	1	9	0	1	0
61	Homo sapiens LHCN-M2	encode	0	training	3	1	1	0	0	1	0
62	Homo sapiens M059J	encode	18	training	3	1	1	0	0	1	0
63	Homo sapiens MCF-7	encode	0	training	13	1	1	9	1	1	0
64	Homo sapiens MG63	encode	18	easytest	6	1	1	4	0	0	0
65	Homo sapiens NCI-H460	encode	18	training	2	1	0	0	0	1	0
66	Homo sapiens OCI-LY7	encode	37	validation	12	1	1	7	1	1	1
67	Homo sapiens PC-3	encode	6	training	13	1	1	9	1	1	0
68	Homo sapiens PC-9	encode	5	training	12	1	1	9	1	0	0
69	Homo sapiens Panc1	encode	5	training	9	1	1	6	1	0	0
70	Homo sapiens Peyer's patch tissue female adult (51 years)	encode	4	validation	9	1	1	5	1	1	0
71	Homo sapiens Peyer's patch tissue female adult (53 years)	encode	35	validation	10	1	1	6	1	1	0
72	Homo sapiens Peyer's patch tissue male adult (37 years)	encode	35	validation	10	1	1	6	1	1	0
73	Homo sapiens Peyer's patch tissue male adult (54 years)	encode	35	validation	10	1	1	6	1	1	0
74	Homo sapiens RPMI7951	encode	29	training	3	1	1	0	0	1	0
75	Homo sapiens SJCRH30	encode	16	training	9	1	1	6	0	1	0
76	Homo sapiens SJSA1	encode	18	training	9	1	1	6	0	1	0
77	Homo sapiens SK-MEL-5	encode	18	training	3	1	1	0	0	1	0
78	Homo sapiens SK-N-DZ treated with dimethyl sulfoxide for 72 hours	encode	16	training	3	1	1	0	0	1	0
79	Homo sapiens SK-N-SH	encode	0	training	14	1	1	9	1	1	1
80	Homo sapiens SK-N-SH treated with 6 ��M all-trans-retinoic acid for 48 hours	encode	0	training	6	1	1	3	0	1	0
81	Homo sapiens T-cell male adult (37 years)	encode	8	training	6	1	1	3	0	0	1
82	Homo sapiens UCSF-4	encode	20	validation	7	1	0	6	0	0	0
83	Homo sapiens adrenal gland tissue female adult (30 years)	encode	13	training	6	1	0	4	0	0	1
84	Homo sapiens adrenal gland tissue female adult (41 years)	encode	7	training	9	1	1	6	1	0	0
85	Homo sapiens adrenal gland tissue female adult (51 years)	encode	10	training	9	1	1	5	1	1	0
86	Homo sapiens adrenal gland tissue female adult (53 years)	encode	10	training	7	1	1	2	1	1	1
87	Homo sapiens adrenal gland tissue male adult (34 years)	encode	13	easytest	8	1	0	6	0	0	1
88	Homo sapiens adrenal gland tissue male adult (37 years)	encode	10	training	9	1	1	5	1	1	0
89	Homo sapiens adrenal gland tissue male adult (54 years)	encode	7	training	10	1	1	5	1	1	1
90	Homo sapiens adrenal gland tissue male embryo (97 days)	encode	11	easytest	9	1	1	6	0	0	1
91	Homo sapiens airway epithelial cell	encode	22	training	2	1	0	0	0	1	0
93	Homo sapiens aorta tissue female adult (30 years)	encode	13	training	7	1	0	5	0	0	1
94	Homo sapiens aorta tissue male adult (34 years)	encode	13	training	8	1	0	6	0	0	1
95	Homo sapiens ascending aorta tissue female adult (53 years)	encode	10	training	9	1	1	6	1	0	0
97	Homo sapiens bipolar neuron originated from GM23338 treated with 0.5 ��g/mL doxycycline hyclate for 4 days	encode	20	validation	11	1	1	9	0	0	0
98	Homo sapiens body of pancreas tissue female adult (51 years)	encode	4	validation	6	1	1	2	1	1	0
99	Homo sapiens body of pancreas tissue female adult (53 years)	encode	4	validation	8	1	1	4	1	1	0
100	Homo sapiens breast epithelium tissue female adult (51 years)	encode	10	training	10	1	1	6	1	1	0
101	Homo sapiens breast epithelium tissue female adult (53 years)	encode	27	training	10	1	1	6	1	1	0
102	Homo sapiens bronchial epithelial cell	encode	38	training	6	1	1	3	1	0	0
103	Homo sapiens bronchus fibroblast of lung	encode	38	training	2	1	0	0	0	1	0
104	Homo sapiens cardiac atrium fibroblast male child (2 years)	encode	38	training	2	1	0	0	0	1	0
105	Homo sapiens cardiac muscle cell originated from RUES2	encode	1	test	10	1	1	6	1	1	0
106	Homo sapiens cardiac ventricle fibroblast NONE and male adult (18 years)	encode	29	easytest	2	1	0	0	0	1	0
107	Homo sapiens cerebellum tissue female embryo (19 weeks) and female embryo (37 weeks)	encode	17	training	2	1	0	0	0	1	0
114	Homo sapiens colonic mucosa tissue female adult (41 years)	encode	7	training	9	1	1	6	1	0	0
115	Homo sapiens common myeloid progenitor, CD34-positive female adult (33 years)	encode	8	easytest	9	1	1	6	0	0	1
116	Homo sapiens diencephalon tissue female embryo (20 weeks) and male embryo (22 weeks)	encode	17	training	2	1	0	0	0	1	0
117	Homo sapiens dorsolateral prefrontal cortex tissue female adult (75 years)	encode	15	training	7	1	0	6	0	0	0
118	Homo sapiens dorsolateral prefrontal cortex tissue female adult (78 years)	encode	15	training	6	1	1	3	1	0	0
119	Homo sapiens dorsolateral prefrontal cortex tissue female adult (79 years)	encode	15	training	6	1	1	3	1	0	0
120	Homo sapiens dorsolateral prefrontal cortex tissue female adult (82 years)	encode	15	training	6	1	1	3	1	0	0
121	Homo sapiens dorsolateral prefrontal cortex tissue female adult (83 years)	encode	15	training	6	1	1	3	1	0	0
122	Homo sapiens dorsolateral prefrontal cortex tissue female adult (84 years)	encode	15	training	6	1	1	3	1	0	0
123	Homo sapiens dorsolateral prefrontal cortex tissue female adult (87 years)	encode	15	training	6	1	1	3	1	0	0
124	Homo sapiens dorsolateral prefrontal cortex tissue female adult (88 years)	encode	15	easytest	6	1	1	3	1	0	0
125	Homo sapiens dorsolateral prefrontal cortex tissue female adult (90 or above years) | /disease-series/ENCSR162FZH/	encode	15	training	6	1	1	3	1	0	0
126	Homo sapiens dorsolateral prefrontal cortex tissue female adult (90 or above years) | /disease-series/ENCSR268QJC/	encode	15	training	6	1	1	3	1	0	0
127	Homo sapiens dorsolateral prefrontal cortex tissue female adult (90 or above years) | /disease-series/ENCSR295TBA/	encode	15	training	6	1	1	3	1	0	0
128	Homo sapiens dorsolateral prefrontal cortex tissue female adult (90 or above years) | /disease-series/ENCSR970PLB/	encode	15	training	6	1	1	3	1	0	0
129	Homo sapiens dorsolateral prefrontal cortex tissue male adult (71 years)	encode	15	training	6	1	1	3	1	0	0
130	Homo sapiens dorsolateral prefrontal cortex tissue male adult (78 years)	encode	15	training	6	1	1	3	1	0	0
131	Homo sapiens dorsolateral prefrontal cortex tissue male adult (82 years)	encode	15	training	6	1	1	3	1	0	0
132	Homo sapiens dorsolateral prefrontal cortex tissue male adult (83 years)	encode	15	training	6	1	1	3	1	0	0
133	Homo sapiens dorsolateral prefrontal cortex tissue male adult (84 years)	encode	15	training	6	1	1	3	1	0	0
134	Homo sapiens dorsolateral prefrontal cortex tissue male adult (86 years)	encode	15	training	6	1	1	3	1	0	0
135	Homo sapiens dorsolateral prefrontal cortex tissue male adult (87 years)	encode	15	training	6	1	1	3	1	0	0
136	Homo sapiens ectodermal cell originated from HUES64	encode	20	validation	8	1	0	6	0	0	1
137	Homo sapiens endodermal cell originated from HUES64	encode	20	validation	8	1	0	6	0	0	1
138	Homo sapiens endothelial cell of umbilical vein newborn	encode	5	training	11	1	1	7	1	1	0
139	Homo sapiens epithelial cell of alveolus of lung NONE and female embryo (21 weeks)	encode	29	training	2	1	0	0	0	1	0
140	Homo sapiens epithelial cell of proximal tubule	encode	22	training	5	1	1	1	1	1	0
141	Homo sapiens esophagus muscularis mucosa tissue female adult (51 years)	encode	33	training	10	1	0	6	1	1	1
142	Homo sapiens esophagus muscularis mucosa tissue female adult (53 years)	encode	33	training	9	1	0	6	1	1	0
143	Homo sapiens esophagus muscularis mucosa tissue male adult (37 years)	encode	10	training	10	1	1	6	1	1	0
144	Homo sapiens esophagus muscularis mucosa tissue male adult (54 years)	encode	23	training	10	1	1	6	1	1	0
145	Homo sapiens esophagus squamous epithelium tissue female adult (51 years)	encode	22	training	10	1	1	6	1	1	0
146	Homo sapiens esophagus squamous epithelium tissue female adult (53 years)	encode	22	training	10	1	0	6	1	1	1
147	Homo sapiens esophagus squamous epithelium tissue male adult (37 years)	encode	27	training	10	1	1	6	1	1	0
148	Homo sapiens esophagus squamous epithelium tissue male adult (54 years)	encode	22	training	7	1	0	3	1	1	1
149	Homo sapiens esophagus tissue female adult (30 years)	encode	13	training	8	1	0	6	0	0	1
150	Homo sapiens esophagus tissue male adult (34 years)	encode	13	training	8	1	0	6	0	0	1
153	Homo sapiens fibroblast of dermis	encode	29	training	12	1	1	8	1	1	0
154	Homo sapiens fibroblast of lung	encode	0	training	4	1	1	1	1	0	0
155	Homo sapiens fibroblast of lung male adult (45 years)	encode	0	training	4	1	1	1	1	0	0
156	Homo sapiens fibroblast of villous mesenchyme	encode	38	training	5	1	1	1	1	1	0
159	Homo sapiens foreskin keratinocyte male newborn (2-4 days)	encode	22	test	7	1	1	3	1	1	0
160	Homo sapiens foreskin keratinocyte male newborn (2-4 days) treated with 1.2 mM calcium for 2.5 days	encode	22	test	6	1	1	3	0	1	0
161	Homo sapiens foreskin keratinocyte male newborn (2-4 days) treated with 1.2 mM calcium for 5.5 days	encode	22	test	6	1	1	3	0	1	0
163	Homo sapiens frontal cortex tissue female embryo (20 weeks) and male embryo (22 weeks)	encode	23	training	2	1	0	0	0	1	0
164	Homo sapiens gastrocnemius medialis tissue female adult (51 years)	encode	26	training	10	1	1	6	1	1	0
165	Homo sapiens gastrocnemius medialis tissue female adult (53 years)	encode	26	training	10	1	1	6	1	1	0
166	Homo sapiens gastrocnemius medialis tissue male adult (37 years)	encode	9	training	10	1	1	6	1	1	0
167	Homo sapiens gastrocnemius medialis tissue male adult (54 years)	encode	26	training	9	1	1	6	1	0	0
168	Homo sapiens gastroesophageal sphincter tissue female adult (51 years)	encode	33	training	5	1	1	1	1	1	0
169	Homo sapiens gastroesophageal sphincter tissue female adult (53 years)	encode	33	training	9	1	1	4	1	1	1
170	Homo sapiens gastroesophageal sphincter tissue male adult (37 years)	encode	10	training	9	1	0	6	1	1	0
171	Homo sapiens gastroesophageal sphincter tissue male adult (54 years)	encode	10	training	9	1	0	5	1	1	1
172	Homo sapiens germinal matrix tissue male embryo (20 weeks)	encode	31	training	6	1	0	5	0	0	0
173	Homo sapiens glomerular endothelial cell female embryo (22 weeks) and male embryo (22 weeks)	encode	0	training	2	1	0	0	0	1	0
174	Homo sapiens hair follicular keratinocyte male adult (55 years)	encode	22	test	2	1	0	0	0	1	0
175	Homo sapiens heart left ventricle tissue female adult (46 years)	encode	21	training	8	1	1	5	1	0	0
176	Homo sapiens heart left ventricle tissue female adult (51 years)	encode	9	training	11	1	1	6	1	1	1
177	Homo sapiens heart left ventricle tissue female adult (53 years)	encode	9	training	11	1	1	6	1	1	1
178	Homo sapiens heart left ventricle tissue female adult (56 years)	encode	21	training	9	1	1	6	1	0	0
179	Homo sapiens heart left ventricle tissue female adult (59 years)	encode	21	training	8	1	1	5	1	0	0
180	Homo sapiens heart left ventricle tissue male adult (34 years)	encode	9	training	8	1	0	6	0	0	1
181	Homo sapiens heart left ventricle tissue male adult (40 years)	encode	21	training	6	1	1	3	1	0	0
182	Homo sapiens heart left ventricle tissue male adult (43 years)	encode	21	training	9	1	1	6	1	0	0
183	Homo sapiens heart left ventricle tissue male adult (54 years)	encode	21	training	8	1	1	5	1	0	0
184	Homo sapiens heart left ventricle tissue male adult (69 years)	encode	21	training	9	1	1	6	1	0	0
185	Homo sapiens heart left ventricle tissue male child (3 years)	encode	9	training	8	1	0	6	0	0	1
186	Homo sapiens heart right ventricle tissue female adult (46 years)	encode	21	training	8	1	1	5	1	0	0
187	Homo sapiens heart right ventricle tissue female adult (56 years)	encode	21	training	9	1	1	6	1	0	0
188	Homo sapiens heart right ventricle tissue female adult (59 years)	encode	21	training	8	1	1	5	1	0	0
189	Homo sapiens heart right ventricle tissue male adult (34 years)	encode	9	easytest	7	1	0	5	0	0	1
190	Homo sapiens heart right ventricle tissue male adult (40 years)	encode	21	training	8	1	1	5	1	0	0
191	Homo sapiens heart right ventricle tissue male adult (43 years)	encode	21	training	9	1	1	6	1	0	0
192	Homo sapiens heart right ventricle tissue male adult (54 years)	encode	21	easytest	9	1	1	6	1	0	0
193	Homo sapiens heart right ventricle tissue male adult (55 years)	encode	21	training	9	1	1	6	1	0	0
194	Homo sapiens heart right ventricle tissue male adult (61 years)	encode	21	training	9	1	1	6	1	0	0
195	Homo sapiens heart right ventricle tissue male adult (66 years)	encode	21	training	9	1	1	6	1	0	0
196	Homo sapiens heart right ventricle tissue male adult (69 years)	encode	21	training	9	1	1	6	1	0	0
197	Homo sapiens heart right ventricle tissue male child (3 years)	encode	9	training	8	1	0	6	0	0	1
198	Homo sapiens heart tissue embryo (101 days)	encode	11	training	7	1	1	3	0	1	1
199	Homo sapiens heart tissue male adult (34 years)	encode	9	training	3	1	1	0	0	1	0
200	Homo sapiens heart tissue male embryo (105 days)	encode	9	training	5	1	1	3	0	0	0
201	Homo sapiens hematopoietic multipotent progenitor cell	encode	38	training	3	1	1	0	0	1	0
202	Homo sapiens hepatocyte originated from H9	encode	33	test	14	1	1	9	1	1	1
203	Homo sapiens keratinocyte female	encode	0	test	9	1	1	5	1	1	0
204	Homo sapiens kidney epithelial cell	encode	0	training	7	1	1	3	1	1	0
205	Homo sapiens kidney tissue female embryo (120 days)	encode	19	training	8	1	1	6	0	0	0
206	Homo sapiens large intestine tissue male embryo (108 days)	encode	19	training	9	1	1	6	0	0	1
207	Homo sapiens layer of hippocampus tissue male adult (81 years)	encode	31	training	7	1	0	6	0	0	0
208	Homo sapiens left lung tissue female child (16 years)	encode	7	training	9	1	1	6	1	0	0
209	Homo sapiens left lung tissue male adult (40 years)	encode	7	training	9	1	1	6	1	0	0
210	Homo sapiens left ventricle myocardium inferior tissue male adult (60 years)	encode	21	training	9	1	1	6	1	0	0
211	Homo sapiens liver tissue female embryo (20 weeks) and male embryo (22 weeks)	encode	2	test	3	1	1	0	0	1	0
212	Homo sapiens lower leg skin tissue female adult (51 years)	encode	25	test	4	1	0	0	1	1	1
213	Homo sapiens lower leg skin tissue female adult (53 years)	encode	25	test	4	1	1	0	1	1	0
214	Homo sapiens lower leg skin tissue male adult (37 years)	encode	25	test	5	1	1	1	1	0	1
215	Homo sapiens lower lobe of left lung tissue female adult (59 years)	encode	7	training	9	1	1	6	1	0	0
216	Homo sapiens lower lobe of left lung tissue male adult (60 years)	encode	7	training	9	1	1	6	1	0	0
217	Homo sapiens lower lobe of right lung tissue male adult (60 years)	encode	7	training	9	1	1	6	1	0	0
218	Homo sapiens lung tissue female adult (30 years)	encode	13	training	8	1	0	6	0	0	1
219	Homo sapiens lung tissue male child (3 years)	encode	13	training	7	1	0	5	0	0	1
221	Homo sapiens mammary epithelial cell female adult (50 years)	encode	0	training	12	1	1	9	1	0	0
222	Homo sapiens mammary microvascular endothelial cell female adult (26 years)	encode	0	training	2	1	0	0	0	1	0
223	Homo sapiens melanocyte of skin female adult (52 years) and male adult (55 years)	encode	38	training	2	1	0	0	0	1	0
224	Homo sapiens melanocyte of skin male child (1 year) and male child (3 years)	encode	38	training	2	1	0	0	0	1	0
225	Homo sapiens mesenchymal stem cell of Wharton's jelly female newborn and male newborn	encode	38	training	2	1	0	0	0	1	0
226	Homo sapiens mesenchymal stem cell originated from H1	encode	0	training	11	1	1	8	0	0	1
227	Homo sapiens mesendoderm originated from H1	encode	20	validation	11	1	1	8	0	0	1
228	Homo sapiens mesodermal cell originated from HUES64	encode	0	training	6	1	0	4	0	0	1
229	Homo sapiens metanephros tissue female embryo (20 weeks) and female embryo (24 weeks)	encode	33	training	2	1	0	0	0	1	0
230	Homo sapiens mucosa of descending colon tissue male adult (40 years)	encode	7	training	7	1	1	4	1	0	0
231	Homo sapiens muscle of leg tissue female embryo (110 days)	encode	9	training	9	1	1	6	0	0	1
232	Homo sapiens muscle of trunk tissue female embryo (115 days)	encode	9	training	9	1	1	6	0	0	1
233	Homo sapiens myometrial cell female adult (34 years)	encode	38	training	2	1	0	0	0	1	0
234	Homo sapiens myotube originated from skeletal muscle myoblast	encode	29	training	13	1	1	9	1	1	0
235	Homo sapiens naive thymus-derived CD4-positive, alpha-beta T cell	encode	8	training	8	1	1	6	0	0	0
236	Homo sapiens natural killer cell male adult (21 years)	encode	34	validation	6	1	1	4	0	0	0
237	Homo sapiens natural killer cell male adult (37 years)	encode	8	training	5	1	1	2	0	0	1
238	Homo sapiens neural cell originated from H1	encode	31	training	11	1	0	8	1	1	0
239	Homo sapiens neural progenitor cell originated from H9	encode	1	test	13	1	1	9	1	1	0
240	Homo sapiens neuronal stem cell originated from H1	encode	20	validation	11	1	1	8	0	0	1
242	Homo sapiens occipital lobe tissue female embryo (20 weeks) and male embryo (22 weeks)	encode	17	training	2	1	0	0	0	1	0
243	Homo sapiens omental fat pad tissue female adult (51 years)	encode	10	training	4	1	1	0	1	1	0
244	Homo sapiens omental fat pad tissue female adult (53 years)	encode	10	training	3	1	1	0	0	1	0
245	Homo sapiens omental fat pad tissue male adult (37 years)	encode	10	training	3	1	0	0	1	1	0
246	Homo sapiens omental fat pad tissue male adult (54 years)	encode	10	training	3	1	0	0	1	1	0
247	Homo sapiens osteoblast	encode	38	easytest	12	1	1	8	1	1	0
248	Homo sapiens ovary tissue female adult (30 years)	encode	13	training	9	1	1	6	0	0	1
249	Homo sapiens ovary tissue female adult (41 years)	encode	7	training	6	1	1	3	1	0	0
250	Homo sapiens ovary tissue female adult (51 years)	encode	10	training	6	1	1	1	1	1	1
251	Homo sapiens ovary tissue female adult (53 years)	encode	10	training	8	1	1	3	1	1	1
252	Homo sapiens pancreas tissue female adult (30 years)	encode	13	training	9	1	1	6	0	0	1
253	Homo sapiens pancreas tissue female adult (41 years)	encode	19	training	9	1	1	6	1	0	0
254	Homo sapiens pancreas tissue female adult (59 years)	encode	10	training	9	1	1	6	1	0	0
255	Homo sapiens pancreas tissue female adult (61 years)	encode	19	training	9	1	1	6	1	0	0
256	Homo sapiens pancreas tissue female child (16 years)	encode	19	training	7	1	1	4	1	0	0
257	Homo sapiens pancreas tissue male adult (34 years)	encode	13	training	9	1	1	6	0	0	1
258	Homo sapiens parietal lobe tissue female embryo (24 weeks) and male embryo (22 weeks)	encode	17	training	2	1	0	0	0	1	0
259	Homo sapiens pericardium fibroblast NONE and female embryo (20 weeks)	encode	29	training	2	1	0	0	0	1	0
262	Homo sapiens placenta tissue female embryo	encode	28	training	7	1	1	4	1	0	0
263	Homo sapiens placenta tissue female embryo (113 days)	encode	0	training	8	1	1	6	0	0	0
264	Homo sapiens placenta tissue male embryo	encode	28	training	5	1	1	2	1	0	0
267	Homo sapiens prostate gland tissue male adult (37 years)	encode	36	test	9	1	1	5	1	1	0
268	Homo sapiens prostate gland tissue male adult (54 years)	encode	33	test	10	1	1	5	1	1	1
269	Homo sapiens psoas muscle tissue female adult (41 years)	encode	26	training	9	1	1	6	1	0	0
270	Homo sapiens psoas muscle tissue male adult (34 years)	encode	9	training	6	1	0	4	0	0	1
271	Homo sapiens psoas muscle tissue male child (3 years)	encode	9	training	9	1	1	6	0	0	1
272	Homo sapiens right atrium auricular region tissue female adult (51 years)	encode	9	training	10	1	1	6	1	1	0
273	Homo sapiens right atrium auricular region tissue female adult (53 years)	encode	9	training	10	1	1	6	1	1	0
274	Homo sapiens right cardiac atrium tissue male adult (34 years)	encode	9	training	7	1	0	5	0	0	1
275	Homo sapiens right lobe of liver tissue female adult (41 years)	encode	32	test	9	1	1	6	1	0	0
276	Homo sapiens right lobe of liver tissue female adult (47 years)	encode	32	test	9	1	1	6	1	0	0
277	Homo sapiens right lobe of liver tissue female adult (53 years)	encode	10	test	10	1	1	5	1	1	1
278	Homo sapiens right lobe of liver tissue female child (16 years)	encode	32	test	9	1	1	6	1	0	0
279	Homo sapiens sigmoid colon tissue female adult (51 years)	encode	23	training	9	1	1	6	0	1	0
280	Homo sapiens sigmoid colon tissue female adult (53 years)	encode	10	training	9	1	1	5	1	1	0
281	Homo sapiens sigmoid colon tissue male adult (34 years)	encode	19	training	8	1	0	6	0	0	1
282	Homo sapiens sigmoid colon tissue male adult (37 years)	encode	10	training	10	1	1	6	1	1	0
283	Homo sapiens sigmoid colon tissue male adult (54 years)	encode	23	easytest	10	1	1	6	1	1	0
284	Homo sapiens sigmoid colon tissue male child (3 years)	encode	19	easytest	8	1	0	6	0	0	1
285	Homo sapiens skeletal muscle myoblast	encode	29	training	4	1	1	0	0	1	1
286	Homo sapiens skeletal muscle satellite cell female adult originated from mesodermal cell	encode	38	training	9	1	0	7	0	1	0
287	Homo sapiens skeletal muscle tissue tissue female embryo (19 weeks) and male embryo (22 weeks)	encode	23	training	2	1	0	0	0	1	0
288	Homo sapiens skin of body tissue female embryo (24 weeks) and male embryo (22 weeks)	encode	17	test	2	1	0	0	0	1	0
289	Homo sapiens small intestine tissue female adult (30 years)	encode	19	training	8	1	0	6	0	0	1
290	Homo sapiens small intestine tissue male adult (34 years)	encode	19	training	5	1	1	2	0	0	1
291	Homo sapiens small intestine tissue male child (3 years)	encode	19	training	7	1	0	5	0	0	1
292	Homo sapiens small intestine tissue male embryo (108 days)	encode	19	training	9	1	1	6	0	0	1
293	Homo sapiens smooth muscle cell originated from H9	encode	0	training	13	1	0	9	1	1	1
294	Homo sapiens spinal cord tissue female embryo (113 days)	encode	17	training	10	1	1	6	0	1	1
295	Homo sapiens spleen tissue female adult (30 years)	encode	8	training	5	1	0	3	0	0	1
296	Homo sapiens spleen tissue female adult (41 years)	encode	7	training	9	1	1	6	1	0	0
297	Homo sapiens spleen tissue female adult (51 years)	encode	8	training	10	1	1	5	1	1	1
298	Homo sapiens spleen tissue female adult (53 years)	encode	8	training	10	1	1	6	1	1	0
299	Homo sapiens spleen tissue female adult (59 years)	encode	7	training	9	1	1	6	1	0	0
300	Homo sapiens spleen tissue female adult (61 years)	encode	7	easytest	9	1	1	6	1	0	0
301	Homo sapiens spleen tissue male adult (26 years)	encode	7	training	9	1	1	6	1	0	0
302	Homo sapiens spleen tissue male adult (34 years)	encode	8	training	8	1	0	6	0	0	1
303	Homo sapiens spleen tissue male adult (37 years)	encode	8	training	10	1	0	6	1	1	1
304	Homo sapiens spleen tissue male adult (54 years)	encode	8	training	9	1	0	6	1	1	0
305	Homo sapiens spleen tissue male child (3 years)	encode	8	training	6	1	0	4	0	0	1
306	Homo sapiens stomach tissue female adult (51 years)	encode	4	validation	11	1	1	6	1	1	1
307	Homo sapiens stomach tissue female adult (53 years)	encode	4	validation	10	1	1	6	1	1	0
308	Homo sapiens stomach tissue female embryo (40 weeks) and male embryo (36 weeks)	encode	17	training	2	1	0	0	0	1	0
309	Homo sapiens stomach tissue female embryo (96 days)	encode	19	training	9	1	1	6	0	0	1
310	Homo sapiens stomach tissue male adult (34 years)	encode	13	training	9	1	1	6	0	0	1
311	Homo sapiens stomach tissue male adult (37 years)	encode	10	easytest	10	1	1	6	1	1	0
312	Homo sapiens stomach tissue male adult (54 years)	encode	4	validation	10	1	1	5	1	1	1
313	Homo sapiens stomach tissue male child (3 years)	encode	13	training	7	1	1	4	0	0	1
314	Homo sapiens subcutaneous adipose tissue tissue female adult (51 years)	encode	27	training	2	1	0	0	0	1	0
315	Homo sapiens subcutaneous adipose tissue tissue female adult (53 years)	encode	27	training	4	1	1	0	1	1	0
316	Homo sapiens subcutaneous adipose tissue tissue male adult (37 years)	encode	27	training	2	1	0	0	0	1	0
317	Homo sapiens subcutaneous preadipocyte female adult (62 years) and male adult (65 years)	encode	38	training	2	1	0	0	0	1	0
318	Homo sapiens suprapubic skin tissue female adult (51 years)	encode	25	test	4	1	0	0	1	1	1
319	Homo sapiens suprapubic skin tissue female adult (53 years)	encode	25	test	4	1	1	0	1	1	0
320	Homo sapiens suprapubic skin tissue male adult (37 years)	encode	25	test	9	1	0	6	1	1	0
321	Homo sapiens suprapubic skin tissue male adult (54 years)	encode	25	test	4	1	1	0	1	1	0
322	Homo sapiens temporal lobe tissue female embryo (20 weeks) and female embryo (24 weeks)	encode	23	training	2	1	0	0	0	1	0
323	Homo sapiens testis tissue male adult (37 years)	encode	36	test	11	1	1	6	1	1	1
324	Homo sapiens testis tissue male adult (54 years)	encode	36	test	8	1	1	3	1	1	1
325	Homo sapiens thoracic aorta tissue male adult (37 years)	encode	13	training	10	1	1	6	1	1	0
326	Homo sapiens thoracic aorta tissue male adult (54 years)	encode	10	training	7	1	1	5	0	0	0
327	Homo sapiens thymus tissue female embryo (110 days)	encode	8	training	9	1	1	6	0	0	1
328	Homo sapiens thymus tissue male child (3 years)	encode	8	training	8	1	0	6	0	0	1
329	Homo sapiens thyroid gland tissue female adult (51 years)	encode	10	training	11	1	1	6	1	1	1
330	Homo sapiens thyroid gland tissue female adult (53 years)	encode	10	training	9	1	1	5	1	1	0
331	Homo sapiens thyroid gland tissue female embryo (37 weeks) and female embryo (40 weeks)	encode	27	training	2	1	0	0	0	1	0
332	Homo sapiens thyroid gland tissue male adult (37 years)	encode	33	easytest	11	1	1	6	1	1	1
333	Homo sapiens thyroid gland tissue male adult (54 years)	encode	33	training	10	1	1	6	1	1	0
334	Homo sapiens tibial nerve tissue female adult (51 years)	encode	27	easytest	10	1	1	6	1	1	0
335	Homo sapiens tibial nerve tissue female adult (53 years)	encode	27	training	10	1	0	6	1	1	1
336	Homo sapiens tibial nerve tissue male adult (37 years)	encode	27	training	10	1	1	6	1	1	0
337	Homo sapiens tibial nerve tissue male adult (54 years)	encode	27	training	10	1	1	6	1	0	1
338	Homo sapiens tongue tissue female embryo (20 weeks) and female embryo (24 weeks)	encode	17	training	2	1	0	0	0	1	0
339	Homo sapiens transverse colon tissue female adult (51 years)	encode	4	validation	9	1	1	5	1	1	0
340	Homo sapiens transverse colon tissue female adult (53 years)	encode	35	validation	10	1	1	5	1	1	1
341	Homo sapiens transverse colon tissue male adult (37 years)	encode	4	validation	10	1	1	6	1	1	0
342	Homo sapiens transverse colon tissue male adult (54 years)	encode	35	validation	10	1	1	5	1	1	1
343	Homo sapiens trophoblast cell originated from H1	encode	0	training	12	1	1	9	0	0	1
345	Homo sapiens umbilical cord tissue male embryo (20 weeks) and male embryo (31 weeks)	encode	17	easytest	2	1	0	0	0	1	0
346	Homo sapiens upper lobe of left lung tissue female adult (51 years)	encode	10	training	11	1	1	6	1	1	1
347	Homo sapiens upper lobe of left lung tissue female adult (53 years)	encode	10	training	10	1	1	6	1	1	0
348	Homo sapiens upper lobe of left lung tissue male adult (37 years)	encode	10	training	11	1	1	6	1	1	1
349	Homo sapiens upper lobe of left lung tissue male adult (54 years)	encode	4	validation	10	1	1	6	1	1	0
350	Homo sapiens upper lobe of right lung tissue male adult (60 years)	encode	7	training	9	1	1	6	1	0	0
351	Homo sapiens urinary bladder tissue female embryo (20 weeks) and female embryo (24 weeks)	encode	11	training	2	1	0	0	0	1	0
352	Homo sapiens uterus tissue female adult (51 years)	encode	23	training	8	1	0	6	1	0	0
353	Homo sapiens uterus tissue female adult (53 years)	encode	23	training	10	1	1	6	1	1	0
354	Homo sapiens uterus tissue female embryo (24 weeks) and female embryo (28 weeks)	encode	11	training	2	1	0	0	0	1	0
355	Homo sapiens vagina tissue female adult (53 years)	encode	27	training	10	1	1	6	1	1	0
356	Homo sapiens vein endothelial cell male adult (48 years) and male adult (52 years)	encode	29	training	2	1	0	0	0	1	0
357	Homo sapiens with Alzheimer's disease, Cognitive impairment; dorsolateral prefrontal cortex tissue female adult (87 years)	encode	15	training	5	1	0	3	1	0	0
358	Homo sapiens with Alzheimer's disease; dorsolateral prefrontal cortex tissue female adult (74 years)	encode	15	training	6	1	1	3	1	0	0
359	Homo sapiens with Alzheimer's disease; dorsolateral prefrontal cortex tissue female adult (81 years)	encode	15	training	6	1	1	3	1	0	0
360	Homo sapiens with Alzheimer's disease; dorsolateral prefrontal cortex tissue female adult (85 years)	encode	15	training	6	1	1	3	1	0	0
361	Homo sapiens with Alzheimer's disease; dorsolateral prefrontal cortex tissue female adult (86 years)	encode	15	training	6	1	1	3	1	0	0
362	Homo sapiens with Alzheimer's disease; dorsolateral prefrontal cortex tissue female adult (88 years)	encode	15	training	6	1	1	3	1	0	0
363	Homo sapiens with Alzheimer's disease; dorsolateral prefrontal cortex tissue female adult (89 years) | /disease-series/ENCSR397ZAE/	encode	15	training	6	1	1	3	1	0	0
364	Homo sapiens with Alzheimer's disease; dorsolateral prefrontal cortex tissue female adult (89 years) | /disease-series/ENCSR835WYO/	encode	15	training	6	1	1	3	1	0	0
365	Homo sapiens with Alzheimer's disease; dorsolateral prefrontal cortex tissue female adult (89 years) | /disease-series/ENCSR900TLE/	encode	15	training	5	1	0	3	1	0	0
366	Homo sapiens with Alzheimer's disease; dorsolateral prefrontal cortex tissue female adult (90 or above years) | /disease-series/ENCSR035KYD/	encode	15	training	6	1	1	3	1	0	0
367	Homo sapiens with Alzheimer's disease; dorsolateral prefrontal cortex tissue female adult (90 or above years) | /disease-series/ENCSR115MIM/	encode	15	training	6	1	1	3	1	0	0
368	Homo sapiens with Alzheimer's disease; dorsolateral prefrontal cortex tissue female adult (90 or above years) | /disease-series/ENCSR144KHB/	encode	15	training	5	1	0	3	1	0	0
369	Homo sapiens with Alzheimer's disease; dorsolateral prefrontal cortex tissue female adult (90 or above years) | /disease-series/ENCSR278KPI/	encode	15	training	5	1	0	3	1	0	0
370	Homo sapiens with Alzheimer's disease; dorsolateral prefrontal cortex tissue female adult (90 or above years) | /disease-series/ENCSR452TLC/	encode	15	training	5	1	0	3	1	0	0
371	Homo sapiens with Alzheimer's disease; dorsolateral prefrontal cortex tissue female adult (90 or above years) | /disease-series/ENCSR506ILI/	encode	15	training	6	1	1	3	1	0	0
372	Homo sapiens with Alzheimer's disease; dorsolateral prefrontal cortex tissue female adult (90 or above years) | /disease-series/ENCSR640MJN/	encode	15	training	6	1	1	3	1	0	0
373	Homo sapiens with Alzheimer's disease; dorsolateral prefrontal cortex tissue female adult (90 or above years) | /disease-series/ENCSR682GKH/	encode	15	training	5	1	0	3	1	0	0
374	Homo sapiens with Alzheimer's disease; dorsolateral prefrontal cortex tissue female adult (90 or above years) | /disease-series/ENCSR877WHZ/	encode	15	training	6	1	1	3	1	0	0
375	Homo sapiens with Alzheimer's disease; dorsolateral prefrontal cortex tissue male adult (90 or above years)	encode	15	training	5	1	0	3	1	0	0
376	Homo sapiens with Cognitive impairment; dorsolateral prefrontal cortex tissue female adult (81 years)	encode	15	training	6	1	1	3	1	0	0
377	Homo sapiens with Cognitive impairment; dorsolateral prefrontal cortex tissue female adult (86 years)	encode	15	training	6	1	1	3	1	0	0
378	Homo sapiens with Cognitive impairment; dorsolateral prefrontal cortex tissue female adult (90 or above years) | /disease-series/ENCSR022XRW/	encode	15	training	6	1	1	3	1	0	0
379	Homo sapiens with Cognitive impairment; dorsolateral prefrontal cortex tissue female adult (90 or above years) | /disease-series/ENCSR186NTN/	encode	15	training	6	1	1	3	1	0	0
380	Homo sapiens with mild cognitive impairment; dorsolateral prefrontal cortex tissue female adult (83 years)	encode	15	training	6	1	1	3	1	0	0
381	Homo sapiens with mild cognitive impairment; dorsolateral prefrontal cortex tissue female adult (87 years)	encode	15	training	6	1	1	3	1	0	0
382	Homo sapiens with mild cognitive impairment; dorsolateral prefrontal cortex tissue female adult (88 years)	encode	15	training	6	1	1	3	1	0	0
383	Homo sapiens with mild cognitive impairment; dorsolateral prefrontal cortex tissue female adult (90 or above years) | /disease-series/ENCSR117ZMG/	encode	15	training	6	1	1	3	1	0	0
384	Homo sapiens with mild cognitive impairment; dorsolateral prefrontal cortex tissue female adult (90 or above years) | /disease-series/ENCSR240SWE/	encode	15	training	6	1	1	3	1	0	0
385	Homo sapiens with mild cognitive impairment; dorsolateral prefrontal cortex tissue female adult (90 or above years) | /disease-series/ENCSR580PIT/	encode	15	training	6	1	1	3	1	0	0
386	Homo sapiens with mild cognitive impairment; dorsolateral prefrontal cortex tissue female adult (90 or above years) | /disease-series/ENCSR586ZNN/	encode	15	training	6	1	1	3	1	0	0
387	Homo sapiens with mild cognitive impairment; dorsolateral prefrontal cortex tissue female adult (90 or above years) | /disease-series/ENCSR673KBP/	encode	15	training	6	1	1	3	1	0	0
388	Homo sapiens with mild cognitive impairment; dorsolateral prefrontal cortex tissue female adult (90 or above years) | /disease-series/ENCSR759WVZ/	encode	15	training	6	1	1	3	1	0	0
389	Homo sapiens with mild cognitive impairment; dorsolateral prefrontal cortex tissue female adult (90 or above years) | /disease-series/ENCSR915YPK/	encode	15	training	6	1	1	3	1	0	0
390	Homo sapiens with mild cognitive impairment; dorsolateral prefrontal cortex tissue female adult (90 or above years) | /disease-series/ENCSR945HTR/	encode	15	training	6	1	1	3	1	0	0
391	Homo sapiens with mild cognitive impairment; dorsolateral prefrontal cortex tissue male adult (89 years)	encode	15	training	6	1	1	3	1	0	0
392	Homo sapiens with mild cognitive impairment; dorsolateral prefrontal cortex tissue male adult (90 or above years)	encode	15	training	6	1	1	3	1	0	0
393	Acinar	catlas	19	training	1
394	Cardiac Fibroblast	catlas	14	training	1
395	Cardiac Pericyte 1	catlas	14	training	1
396	Club	catlas	14	training	1
397	Ductal	catlas	19	training	1
398	Endothelial General 1	catlas	14	training	1
399	Endothelial Myocardial	catlas	14	training	1
400	Enterocyte	catlas	19	training	1
401	Fetal Acinar 1	catlas	19	training	1
402	Fetal Adrenal Cortical	catlas	11	training	1
403	Fetal Adrenal Neuron	catlas	3	training	1
404	Fetal Alveolar Cap Endo	catlas	11	training	1
405	Fetal Alveolar Epithelial 1	catlas	11	training	1
406	Fetal Astrocyte 1	catlas	3	training	1
407	Fetal B Lymphocyte 3 (NPY)	catlas	2	training	1
408	Fetal Cardiac Fibroblast	catlas	11	training	1
409	Fetal Cilliated	catlas	11	training	1
410	Fetal Endocardial	catlas	11	training	1
411	Fetal Endothelial General 1	catlas	11	training	1
412	Fetal Endothelial Hepatic 1	catlas	11	training	1
413	Fetal Enteric Neuron	catlas	3	training	1
414	Fetal Enterocyte 1	catlas	19	training	1
415	Fetal Erythroblast 1	catlas	2	training	1
416	Fetal Excitatory Neuron 1	catlas	3	training	1
417	Fetal Fibro GI	catlas	11	training	1
418	Fetal Fibro General 1	catlas	11	training	1
419	Fetal Fibro Muscle 1	catlas	11	training	1
420	Fetal Fibro Placental 1	catlas	11	training	1
421	Fetal Fibro Splenic	catlas	11	training	1
422	Fetal Hepatoblast	catlas	32	test	1
423	Fetal Inhibitory Neuron 1	catlas	3	training	1
424	Fetal Macrophage Hepatic 1	catlas	2	training	1
425	Fetal Macrophage Placental	catlas	24	validation	1
426	Fetal Megakaryocyte	catlas	2	training	1
427	Fetal Mesangial 1	catlas	11	training	1
428	Fetal Metanephric	catlas	11	training	1
429	Fetal Photoreceptor	catlas	3	training	1
430	Fetal Retinal Progenitor 1	catlas	3	training	1
431	Fetal Satellite 1	catlas	9	training	1
432	Fetal Skeletal Myocyte 1	catlas	9	training	1
433	Fetal Stellate	catlas	11	training	1
434	Fetal Syncitioଫ梶먩蚆�	catlas	0	training	1
435	Fetal T Lymphocyte 1 (CD4)	catlas	2	training	1
436	Fetal Thymocyte	catlas	2	training	1
437	Fetal Ureteric Bud	catlas	11	training	1
438	Fetal V Cardiomyocyte	catlas	9	training	1
439	Fibro GI	catlas	14	training	1
440	Fibro General	catlas	14	training	1
441	Fibro Nerve	catlas	14	training	1
442	Hepatocyte	catlas	19	test	1
443	Keratinocyte 1	catlas	14	test	1
444	Lymphatic	catlas	14	training	1
445	Macrophage General	catlas	14	training	1
446	Mammary Epithelial	catlas	14	training	1
447	Mammary Luminal Epi 1	catlas	14	training	1
448	Mast	catlas	14	easytest	1
449	Melanocyte	catlas	14	training	1
450	Memory B	catlas	14	training	1
451	Mesothelial	catlas	14	training	1
452	Microglia	catlas	14	training	1
453	Nerve Stromal	catlas	14	training	1
454	Pericyte General 1	catlas	14	training	1
455	Pericyte Muscularis	catlas	14	training	1
456	Plasma B	catlas	14	training	1
457	SI Goblet	catlas	19	training	1
458	Schwann General	catlas	24	validation	1
459	Sm Ms GE junction	catlas	14	training	1
460	Sm Ms GI	catlas	14	training	1
461	Sm Ms General	catlas	14	training	1
462	Sm Ms Muscularis 3	catlas	14	training	1
463	Sm Ms Vaginal	catlas	14	training	1
464	classical_monocytes_1	pbmc_10k	2	training	1
465	classical_monocytes_7	pbmc_10k	2	training	1
466	non-classical_monocytes_10	pbmc_10k	2	training	1
467	naive_b_cells_8	pbmc_10k	2	easytest	1
468	memory_b_cells_8	pbmc_10k	2	training	1
469	tcm_naive_helper_t_cells_0	pbmc_10k	2	training	1
470	tcm_naive_helper_t_cells_3	pbmc_10k	2	training	1
471	tcm_naive_helper_t_cells_6	pbmc_10k	2	training	1
472	tem_temra_cytotoxic_t_cells_4	pbmc_10k	2	training	1
473	cd16_nk_cells_5	pbmc_10k	2	test	1
474	astro_2_6	brain_3k	3	test	1
475	l2_3_it_1_8	brain_3k	3	training	1
476	oligo_2_0	brain_3k	3	training	1
477	oligo_2_1	brain_3k	3	training	1
478	oligo_2_2	brain_3k	3	training	1
479	oligo_4_1	brain_3k	3	training	1
480	opc_2_5	brain_3k	3	easytest	1
481	achilles tendon	fantom	12	easytest	1
482	adipose	fantom	20	validation	1
483	caudate nucleus, adult	fantom	31	training	1
484	CD34 cells differentiated to erythrocyte lineage	fantom	2	training	1
485	CD34 Progenitors	fantom	8	training	1
486	cerebellum, adult	fantom	31	training	1
487	cerebellum, newborn	fantom	31	training	1
488	cervix, adult	fantom	13	training	1
489	chorionic membrane cells	fantom	0	training	1
490	Ciliary Epithelial Cells	fantom	0	training	1
491	Dendritic Cells - monocyte immature derived	fantom	8	training	1
492	Dendritic Cells - plasmacytoid	fantom	8	training	1
493	duodenum, fetal	fantom	13	training	1
494	dura mater, adult	fantom	13	training	1
495	Endothelial Cells - Aortic	fantom	0	training	1
496	Endothelial Cells - Lymphatic	fantom	0	training	1
497	Endothelial Cells - Vein	fantom	0	training	1
498	Eosinophils	fantom	8	training	1
499	Esophageal Epithelial Cells	fantom	0	training	1
500	eye - muscle inferior rectus	fantom	12	training	1
501	eye - muscle lateral	fantom	12	training	1
502	eye - muscle medial	fantom	12	training	1
503	eye - muscle superior	fantom	12	training	1
504	eye - vitreous humor	fantom	12	training	1
505	eye, fetal	fantom	13	training	1
506	Fibroblast - Aortic Adventitial	fantom	0	training	1
507	Fingernail (including nail plate, eponychium and hyponychium)	fantom	12	training	1
508	gall bladder	fantom	13	training	1
509	globus pallidus, adult	fantom	12	training	1
510	globus pallidus, newborn	fantom	31	training	1
511	Hair Follicle Dermal Papilla Cells	fantom	0	training	1
512	Hair Follicle Outer Root Sheath Cells	fantom	0	training	1
513	Hepatic Sinusoidal Endothelial Cells	fantom	0	training	1
514	Hepatic Stellate Cells (lipocyte)	fantom	0	training	1
515	Hepatocyte	fantom	32	test	1
516	immature langerhans cells	fantom	8	training	1
517	Keratinocyte - epidermal	fantom	0	test	1
518	locus coeruleus, adult	fantom	31	training	1
519	Mast cell	fantom	8	training	1
520	medial frontal gyrus, adult	fantom	31	training	1
521	medial frontal gyrus, newborn	fantom	31	training	1
522	medial temporal gyrus, adult	fantom	31	training	1
523	medial temporal gyrus, newborn	fantom	31	training	1
524	medulla oblongata, adult	fantom	31	training	1
525	medulla oblongata, newborn	fantom	31	training	1
526	Melanocyte - dark	fantom	0	training	1
527	Melanocyte - light	fantom	0	training	1
528	Meningeal Cells	fantom	0	training	1
529	mesenchymal precursor cell - adipose	fantom	0	training	1
530	mesenchymal precursor cell - bone marrow	fantom	0	training	1
531	mesenchymal precursor cell - cardiac	fantom	0	training	1
532	Mesenchymal Stem Cells - bone marrow	fantom	0	easytest	1
533	Mesenchymal Stem Cells - umbilical	fantom	0	training	1
534	migratory langerhans cells	fantom	8	training	1
535	nasal epithelial cells	fantom	0	training	1
536	Neural stem cells	fantom	12	training	1
537	Neurons	fantom	12	training	1
538	Nucleus Pulposus Cell	fantom	0	training	1
539	occipital cortex, adult	fantom	31	training	1
540	occipital lobe, adult	fantom	31	training	1
541	Olfactory epithelial cells	fantom	0	training	1
542	Oligodendrocyte - precursors	fantom	0	training	1
543	optic nerve	fantom	12	training	1
544	parietal lobe, adult	fantom	31	training	1
545	Pericytes	fantom	0	training	1
546	Perineurial Cells	fantom	0	training	1
547	pineal gland, adult	fantom	31	training	1
548	pituitary gland, adult	fantom	31	training	1
549	Placental Epithelial Cells	fantom	0	training	1
550	pons, adult	fantom	31	training	1
551	Preadipocyte - breast	fantom	0	training	1
552	putamen, adult	fantom	31	training	1
553	Renal Cortical Epithelial Cells	fantom	0	training	1
554	Renal Epithelial Cells	fantom	0	training	1
555	retina, adult	fantom	13	training	1
556	Retinal Pigment Epithelial Cells	fantom	0	training	1
557	salivary acinar cells	fantom	0	training	1
558	Schwann Cells	fantom	0	training	1
559	Sebocyte	fantom	0	training	1
560	Sertoli Cells	fantom	0	training	1
561	Skeletal Muscle Cells	fantom	0	training	1
562	Smooth muscle cells - airway, control	fantom	0	training	1
563	Smooth Muscle Cells - Aortic	fantom	0	training	1
564	Smooth Muscle Cells - Brachiocephalic	fantom	0	training	1
565	Smooth Muscle Cells - Brain Vascular	fantom	0	training	1
566	Smooth Muscle Cells - Carotid	fantom	0	training	1
567	Smooth Muscle Cells - Colonic	fantom	0	training	1
568	Smooth Muscle Cells - Coronary Artery	fantom	0	training	1
569	Smooth Muscle Cells - Esophageal	fantom	0	training	1
570	Smooth Muscle Cells - Internal Thoracic Artery	fantom	0	training	1
571	Smooth Muscle Cells - Prostate	fantom	0	training	1
572	Smooth Muscle Cells - Tracheal	fantom	0	training	1
573	Smooth Muscle Cells - Umbilical Vein	fantom	0	training	1
574	Smooth Muscle Cells - Uterine	fantom	0	training	1
575	spinal cord, adult	fantom	31	training	1
576	spleen, fetal	fantom	8	training	1
577	substantia nigra, adult	fantom	12	training	1
578	substantia nigra, newborn	fantom	31	training	1
579	Synoviocyte	fantom	0	training	1
580	tenocyte	fantom	0	training	1
581	thalamus, adult	fantom	31	training	1
582	thalamus, newborn	fantom	31	easytest	1
583	thymus, adult	fantom	2	training	1
584	tongue	fantom	13	training	1
585	Trabecular Meshwork Cells	fantom	0	training	1
586	trachea, adult	fantom	13	training	1
587	trachea, fetal	fantom	13	training	1
588	Tracheal Epithelial Cells	fantom	0	training	1
589	Urethra	fantom	12	training	1
590	Urothelial Cells	fantom	0	training	1
591	lens epithelial cell line SRA 0104	fantom	0	training	1
592	mesenchymal stem cell line Hu5 E19	fantom	0	training	1
593	cord blood derived cell line COBL-a untreated	fantom	2	training	1
594	embryonic kidney cell line HEK293 SLAM untreated	fantom	0	training	1
595	embryonic pancreas cell line 1B2C7	fantom	0	training	1
596	embryonic pancreas cell line 1C3D4	fantom	0	training	1
597	neuroblastoma cell line NB-2	fantom	0	training	1
598	neurofibroma cell line Hs 53T	fantom	0	training	1
599	osteosarcoma cell line HS-Os-2	fantom	0	training	1
