## Supplemental Table 4 for "Context-aware sequence-to-function model of human gene regulation"

tissue_id	tissue_name	channel_id	channel_name	borzoi_track_id	dataset
57	Homo sapiens IMR-90	0	dnase	1681	encode
57	Homo sapiens IMR-90	2	h3k4me1	5425	encode
57	Homo sapiens IMR-90	3	h3k4me2	4945	encode
57	Homo sapiens IMR-90	4	h3k4me3	3202	encode
57	Homo sapiens IMR-90	5	h3k9ac	3608	encode
57	Homo sapiens IMR-90	6	h3k9me3	3104	encode
57	Homo sapiens IMR-90	7	h3k27ac	2946	encode
57	Homo sapiens IMR-90	8	h3k27me3	4215	encode
57	Homo sapiens IMR-90	9	h3k36me3	4232	encode
57	Homo sapiens IMR-90	10	h3k79me2	5066	encode
57	Homo sapiens IMR-90	11	ctcf	2817	encode
57	Homo sapiens IMR-90	16	rna_total_plus	6260	encode
57	Homo sapiens IMR-90	17	rna_total_minus	6261	encode
57	Homo sapiens IMR-90	18	rna_polya_plus	6272	encode
57	Homo sapiens IMR-90	19	rna_polya_minus	6273	encode
59	Homo sapiens K562	0	dnase	1397	encode
59	Homo sapiens K562	2	h3k4me1	2883	encode
59	Homo sapiens K562	3	h3k4me2	2198	encode
59	Homo sapiens K562	4	h3k4me3	2199	encode
59	Homo sapiens K562	5	h3k9ac	2200	encode
59	Homo sapiens K562	6	h3k9me3	2260	encode
59	Homo sapiens K562	8	h3k27me3	2196	encode
59	Homo sapiens K562	9	h3k36me3	2197	encode
59	Homo sapiens K562	10	h3k79me2	2259	encode
59	Homo sapiens K562	11	ctcf	2195	encode
59	Homo sapiens K562	12	cage_plus	872	encode
59	Homo sapiens K562	13	cage_minus	873	encode
59	Homo sapiens K562	16	rna_total_plus	6122	encode
59	Homo sapiens K562	17	rna_total_minus	6123	encode
59	Homo sapiens K562	18	rna_polya_plus	6124	encode
59	Homo sapiens K562	19	rna_polya_minus	6125	encode
79	Homo sapiens SK-N-SH	2	h3k4me1	2934	encode
79	Homo sapiens SK-N-SH	3	h3k4me2	5312	encode
79	Homo sapiens SK-N-SH	4	h3k4me3	2935	encode
79	Homo sapiens SK-N-SH	5	h3k9ac	3309	encode
79	Homo sapiens SK-N-SH	6	h3k9me3	2936	encode
79	Homo sapiens SK-N-SH	7	h3k27ac	2937	encode
79	Homo sapiens SK-N-SH	8	h3k27me3	5676	encode
79	Homo sapiens SK-N-SH	9	h3k36me3	5844	encode
79	Homo sapiens SK-N-SH	10	h3k79me2	3158	encode
79	Homo sapiens SK-N-SH	11	ctcf	4550	encode
79	Homo sapiens SK-N-SH	18	rna_polya_plus	6278	encode
79	Homo sapiens SK-N-SH	19	rna_polya_minus	6279	encode
145	Homo sapiens esophagus squamous epithelium tissue female adult (51 years)	2	h3k4me1	3311	encode
145	Homo sapiens esophagus squamous epithelium tissue female adult (51 years)	4	h3k4me3	4469	encode
145	Homo sapiens esophagus squamous epithelium tissue female adult (51 years)	6	h3k9me3	3112	encode
145	Homo sapiens esophagus squamous epithelium tissue female adult (51 years)	7	h3k27ac	5659	encode
145	Homo sapiens esophagus squamous epithelium tissue female adult (51 years)	8	h3k27me3	3106	encode
145	Homo sapiens esophagus squamous epithelium tissue female adult (51 years)	9	h3k36me3	3173	encode
145	Homo sapiens esophagus squamous epithelium tissue female adult (51 years)	11	ctcf	2947	encode
145	Homo sapiens esophagus squamous epithelium tissue female adult (51 years)	16	rna_total_plus	6920	encode
145	Homo sapiens esophagus squamous epithelium tissue female adult (51 years)	17	rna_total_minus	6921	encode
176	Homo sapiens heart left ventricle tissue female adult (51 years)	2	h3k4me1	4238	encode
176	Homo sapiens heart left ventricle tissue female adult (51 years)	4	h3k4me3	5634	encode
176	Homo sapiens heart left ventricle tissue female adult (51 years)	6	h3k9me3	2943	encode
176	Homo sapiens heart left ventricle tissue female adult (51 years)	7	h3k27ac	5493	encode
176	Homo sapiens heart left ventricle tissue female adult (51 years)	8	h3k27me3	5874	encode
176	Homo sapiens heart left ventricle tissue female adult (51 years)	9	h3k36me3	4440	encode
176	Homo sapiens heart left ventricle tissue female adult (51 years)	11	ctcf	5310	encode
176	Homo sapiens heart left ventricle tissue female adult (51 years)	16	rna_total_plus	6829	encode
176	Homo sapiens heart left ventricle tissue female adult (51 years)	17	rna_total_minus	6830	encode
297	Homo sapiens spleen tissue female adult (51 years)	2	h3k4me1	3297	encode
297	Homo sapiens spleen tissue female adult (51 years)	4	h3k4me3	3532	encode
297	Homo sapiens spleen tissue female adult (51 years)	6	h3k9me3	3261	encode
297	Homo sapiens spleen tissue female adult (51 years)	7	h3k27ac	3198	encode
297	Homo sapiens spleen tissue female adult (51 years)	8	h3k27me3	3425	encode
297	Homo sapiens spleen tissue female adult (51 years)	11	ctcf	4373	encode
297	Homo sapiens spleen tissue female adult (51 years)	16	rna_total_plus	6555	encode
297	Homo sapiens spleen tissue female adult (51 years)	17	rna_total_minus	6556	encode
325	Homo sapiens thoracic aorta tissue male adult (37 years)	2	h3k4me1	5353	encode
325	Homo sapiens thoracic aorta tissue male adult (37 years)	4	h3k4me3	5860	encode
325	Homo sapiens thoracic aorta tissue male adult (37 years)	6	h3k9me3	5832	encode
325	Homo sapiens thoracic aorta tissue male adult (37 years)	7	h3k27ac	2988	encode
325	Homo sapiens thoracic aorta tissue male adult (37 years)	8	h3k27me3	5733	encode
325	Homo sapiens thoracic aorta tissue male adult (37 years)	9	h3k36me3	3185	encode
325	Homo sapiens thoracic aorta tissue male adult (37 years)	11	ctcf	4927	encode
325	Homo sapiens thoracic aorta tissue male adult (37 years)	16	rna_total_plus	6816	encode
325	Homo sapiens thoracic aorta tissue male adult (37 years)	17	rna_total_minus	6817	encode
329	Homo sapiens thyroid gland tissue female adult (51 years)	0	dnase	1778	encode
329	Homo sapiens thyroid gland tissue female adult (51 years)	2	h3k4me1	3124	encode
329	Homo sapiens thyroid gland tissue female adult (51 years)	6	h3k9me3	4606	encode
329	Homo sapiens thyroid gland tissue female adult (51 years)	7	h3k27ac	5083	encode
329	Homo sapiens thyroid gland tissue female adult (51 years)	8	h3k27me3	4688	encode
329	Homo sapiens thyroid gland tissue female adult (51 years)	9	h3k36me3	3623	encode
329	Homo sapiens thyroid gland tissue female adult (51 years)	11	ctcf	5771	encode
329	Homo sapiens thyroid gland tissue female adult (51 years)	16	rna_total_plus	6590	encode
329	Homo sapiens thyroid gland tissue female adult (51 years)	17	rna_total_minus	6591	encode
346	Homo sapiens upper lobe of left lung tissue female adult (51 years)	0	dnase	1685	encode
346	Homo sapiens upper lobe of left lung tissue female adult (51 years)	2	h3k4me1	3990	encode
346	Homo sapiens upper lobe of left lung tissue female adult (51 years)	4	h3k4me3	3571	encode
346	Homo sapiens upper lobe of left lung tissue female adult (51 years)	6	h3k9me3	5115	encode
346	Homo sapiens upper lobe of left lung tissue female adult (51 years)	7	h3k27ac	5153	encode
346	Homo sapiens upper lobe of left lung tissue female adult (51 years)	8	h3k27me3	5510	encode
346	Homo sapiens upper lobe of left lung tissue female adult (51 years)	9	h3k36me3	5533	encode
346	Homo sapiens upper lobe of left lung tissue female adult (51 years)	11	ctcf	5824	encode
346	Homo sapiens upper lobe of left lung tissue female adult (51 years)	16	rna_total_plus	6812	encode
346	Homo sapiens upper lobe of left lung tissue female adult (51 years)	17	rna_total_minus	6813	encode
355	Homo sapiens vagina tissue female adult (53 years)	4	h3k4me3	3714	encode
355	Homo sapiens vagina tissue female adult (53 years)	7	h3k27ac	5090	encode
355	Homo sapiens vagina tissue female adult (53 years)	9	h3k36me3	5802	encode
355	Homo sapiens vagina tissue female adult (53 years)	11	ctcf	4755	encode
355	Homo sapiens vagina tissue female adult (53 years)	12	cage_plus	1000	encode
355	Homo sapiens vagina tissue female adult (53 years)	13	cage_minus	1001	encode
355	Homo sapiens vagina tissue female adult (53 years)	16	rna_total_plus	6497	encode
355	Homo sapiens vagina tissue female adult (53 years)	17	rna_total_minus	6498	encode
404	Fetal Alveolar Cap Endo	1	atac	2124	catlas
413	Fetal Enteric Neuron	1	atac	2151	catlas
420	Fetal Fibro Placental 1	1	atac	1963	catlas
431	Fetal Satellite 1	1	atac	2002	catlas
432	Fetal Skeletal Myocyte 1	1	atac	2006	catlas
433	Fetal Stellate	1	atac	2009	catlas
435	Fetal T Lymphocyte 1 (CD4)	1	atac	2012	catlas
439	Fibro GI	1	atac	2021	catlas
454	Pericyte General 1	1	atac	2062	catlas
456	Plasma B	1	atac	2067	catlas
487	cerebellum, newborn	12	cage_plus	1218	fantom
487	cerebellum, newborn	13	cage_minus	1219	fantom
512	Hair Follicle Outer Root Sheath Cells	12	cage_plus	876	fantom
512	Hair Follicle Outer Root Sheath Cells	13	cage_minus	877	fantom
523	medial temporal gyrus, newborn	12	cage_plus	1210	fantom
523	medial temporal gyrus, newborn	13	cage_minus	1211	fantom
544	parietal lobe, adult	12	cage_plus	850	fantom
544	parietal lobe, adult	13	cage_minus	851	fantom
547	pineal gland, adult	12	cage_plus	834	fantom
547	pineal gland, adult	13	cage_minus	835	fantom
548	pituitary gland, adult	12	cage_plus	836	fantom
548	pituitary gland, adult	13	cage_minus	837	fantom
564	Smooth Muscle Cells - Brachiocephalic	12	cage_plus	278	fantom
564	Smooth Muscle Cells - Brachiocephalic	13	cage_minus	279	fantom
565	Smooth Muscle Cells - Brain Vascular	12	cage_plus	186	fantom
565	Smooth Muscle Cells - Brain Vascular	13	cage_minus	187	fantom
580	tenocyte	12	cage_plus	956	fantom
580	tenocyte	13	cage_minus	957	fantom
581	thalamus, adult	12	cage_plus	844	fantom
581	thalamus, adult	13	cage_minus	845	fantom
